# A genome-wide screen reveals that Dyrk1A kinase promotes nucleotide excision repair by preventing aberrant co-stabilization of cyclin D1 and p21

**DOI:** 10.1101/2022.04.14.488378

**Authors:** François Bélanger, Cassandra Roussel, Christina Sawchyn, Sari Gezzar-Dandashi, Aimé Boris Kimenyi Ishimwe, Frédérick Antoine Mallette, Hugo Wurtele, Elliot Drobetsky

## Abstract

Nucleotide excision repair (NER) eliminates highly-genotoxic solar UV-induced DNA photoproducts that otherwise stimulate malignant melanoma development. Here, a genome-wide loss-of-function screen, coupling CRISPR/Cas9 technology with a flow cytometry-based DNA repair assay, was used to identify novel genes required for efficient NER in primary human fibroblasts. Interestingly, the screen revealed multiple genes encoding proteins, with no previously known involvement in UV damage repair, that significantly modulate NER uniquely during S phase of the cell cycle. Among these, we further characterized Dyrk1A, a dual specificity kinase that phosphorylates the proto-oncoprotein cyclin D1 on threonine 286 (T286), thereby stimulating its timely cytoplasmic relocalization and proteasomal degradation required for proper regulation of the G1-S phase transition and control of cellular proliferation. We demonstrate that in UV-irradiated HeLa cells, depletion of Dyrk1A leading to overexpression of cyclin D1 causes inhibition of NER uniquely during S phase and reduced cell survival. Consistently, expression/nuclear accumulation of nonphosphorylatable cyclin D1 (T286A) in melanoma cells strongly interferes with S phase NER and enhances cytotoxicity post-UV. Moreover, the negative impact of cyclin D1 (T286A) overexpression on repair is independent of cyclin-dependent kinase activity but requires cyclin D1-dependent co-stabilization of p21. Our data indicate that inhibition of NER during S phase might represent a previously unappreciated non-canonical mechanism by which oncogenic cyclin D1 fosters melanomagenesis.
