## Supplementary material for "A genome-wide screen reveals that Dyrk1A kinase promotes nucleotide excision repair by preventing aberrant co-stabilization of cyclin D1 and p21": Table S2

### Sheet: GO_terms enrichment
Table S2
GO term enrichment for the top 150 genes from the NER screen
GO term	p-val	FDR q-val
GO_DNA_REPAIR	<0.00001	1.98186e-05	XPA	GTF2H3	GTF2H4	XPC	GTF2H2	GTF2H5	ERCC5	ERCC3	GTF2H1	POLH	KIN	MMS22L	RAD21L1	RAD9B	ASCC1
GO_NUCLEOTIDE_EXCISION_REPAIR	<0.00001	2.77461e-05	XPA	GTF2H3	GTF2H4	XPC	GTF2H2	GTF2H5	GTF2H1	ERCC3	ERCC5
GO_DNA_CONFORMATION_CHANGE	<0.00001	3.13579e-05	XPA	XPC	GTF2H4	GTF2H3	GTF2H2	GTF2H5	GTF2H1	ERCC3	NAP1L3	ATF7IP
GO_DNA_METABOLIC_PROCESS	<0.00001	4.34765e-05	XPA	GTF2H3	GTF2H4	XPC	GTF2H2	GTF2H5	ERCC3	GTF2H1	ERCC5	POLH	MMS22L	RAD21L1	RAD9B	KIN	ASCC1	ATF7IP
GO_NUCLEIC_ACID_PHOSPHODIESTER_BOND_HYDROLYSIS	1.35753e-05	8.68318e-05	XPA	XPC	GTF2H4	GTF2H3	GTF2H2	GTF2H5	GTF2H1	ERCC5	ERCC3	RNASE7	RAD9B	DIS3L
GO_CHROMOSOME_ORGANIZATION	2.67308e-05	0.000138665	XPA	GTF2H3	GTF2H4	XPC	GTF2H2	GTF2H5	ERCC3	GTF2H1	ATF7IP	VPS72	NAP1L3	RAD21L1	AEBP2
GO_DNA_TEMPLATED_TRANSCRIPTION_INITIATION	4.25671e-05	0.000285066	XPA	GTF2H4	GTF2H3	GTF2H2	GTF2H5	GTF2H1	ERCC3	ATF7IP	TFB2M
GO_PROTEIN_CONTAINING_COMPLEX_SUBUNIT_ORGANIZATION	0.000263399	0.000420926	XPA	GTF2H3	GTF2H4	XPC	GTF2H2	GTF2H5	GTF2H1	ERCC3	ERCC5	EHD4	DYRK1A	SOAT1	VPS72	SHQ1	CLINT1	ATF7IP	CDH5	FCHO1	NAP1L3	TNFRSF1A
GO_POSITIVE_REGULATION_OF_CELLULAR_COMPONENT_ORGANIZATION	0.000415895	0.00119616	XPA	GTF2H2	GTF2H3	GTF2H4	GTF2H5	ERCC5	GTF2H1	ERCC3	EPO	ENC1	SYT2	ATF7IP	CDH5
GO_RESPONSE_TO_RADIATION	0.000384991	0.00168041	XPA	GTF2H5	GTF2H2	XPC	ERCC5	ERCC3	POLH	OPN1SW	RHBDD1	EYS	RAD9B
GO_RESPONSE_TO_ABIOTIC_STIMULUS	0.003	0.006	XPA	GTF2H5	GTF2H2	XPC	ERCC5	ERCC3	POLH	BDKRB2	EPO	TLR3	RHBDD1	TNFRSF1A	RAD9B	RELB	EYS	OPN1SW
GO_MRNA_METABOLIC_PROCESS	0.003	0.009	GTF2H4	GTF2H5	GTF2H2	GTF2H3	GTF2H1	ERCC3	DYRK1A	KIN	HNRNPR	RBFOX2
GG-NER pathway genes are highlighted in yellow
